# miR-17∼92 exerts stage-specific effects in adult V-SVZ neural stem cell lineages

**DOI:** 10.1101/2021.07.28.454109

**Authors:** Fabrizio Favaloro, Annina DeLeo, Ana C. Delgado, Fiona Doetsch

**Affiliations:** Biozentrum, University of Basel, CH 4056 Basel, Switzerland; Department of Pathology and Cell Biology, Columbia University, New York, NY 10032, USA

**Keywords:** miR-17∼92, V-SVZ, neural stem cells, adult neurogenesis, oligodendrogenesis, gliogenesis, intraventricular OPCs

## Abstract

In the adult mouse brain, neural stem cells (NSCs) in the ventricular-subventricular zone (V-SVZ) generate neurons and glia throughout life. microRNAs are important regulators of cell states, frequently acting in a stage- or context-dependent manner. Here, miRNA profiling of FACS-purified populations identified miR-17∼92 as highly upregulated in activated NSCs and transit amplifying cells (TACs) in comparison to quiescent NSCs. Conditional deletion of miR-17∼92 in NSCs reduced stem cell proliferation both *in vitro* and *in vivo*. In contrast, in TACs, miR-17∼92 deletion caused a selective shift from neurogenic DLX2^+^ TACs towards oligodendrogenic OLIG2^+^ TACs, resulting in increased oligodendrogenesis to the *corpus callosum*. miR-17∼92 deletion also decreased proliferation and maturation of intraventricular oligodendrocyte progenitor cells. Together, these findings reveal stage- and cell-type-specific functions of the miR-17∼92 cluster within adult V-SVZ neural stem cell lineages.
