## Supplemental Table 1 for "miR-17∼92 exerts stage-specific effects in adult V-SVZ neural stem cell lineages"

### Sheet: Ct values
	Ct values
miRNAs	qNSCs (hGFAP::GFP+ CD133+ EGFR-)			aNSCs (hGFAP::GFP+ CD133+ EGFR+)			TACs (hGFAP::GFP- CD133- EGFR+)
ath-miR159a-4373390	Undetermined	Undetermined	Undetermined	Undetermined	Undetermined	Undetermined	Undetermined	Undetermined
MammU6-4395470	19.0583	20.7692	23.2265	19.877	21.734	21.6388	22.5008	22.9902
mmu-let-7a-4373169	Undetermined	Undetermined	Undetermined	Undetermined	Undetermined	Undetermined	Undetermined	Undetermined
mmu-let-7b-4373168	26.293	22.661	27.519	26.85	22.207	25.013	28.722	27.332
mmu-let-7c-4373167	25.168	21.497	26.447	25.514	21.196	24.178	28.877	25.216
mmu-let-7d-4395394	29.498	25.919	31.771	29.775	25.729	29.591	32.884	29.955
mmu-let-7e-4395517	24.699	23.566	28.136	25.8	23.537	25.062	28.634	28.939
mmu-let-7f-4373164	Undetermined	Undetermined	Undetermined	Undetermined	Undetermined	Undetermined	Undetermined	Undetermined
mmu-let-7g-4395393	27.472	27.427	30.853	29.363	27.811	29.065	34.49	32.473
mmu-let-7i-4395332	34.952	27.358	Undetermined	33.987	27.461	31.115	35.625	33.204
mmu-miR-100-4373160	Undetermined	25.972	31.05	Undetermined	25.3	28.817	Undetermined	30.736
mmu-miR-101a-4395364	31.686	30.092	Undetermined	Undetermined	30.137	Undetermined	33.41	32.191
mmu-miR-103-4373158	34.096	30.426	35.623	32.665	31.038	35.862	Undetermined	35.126
mmu-miR-105-4395595	Undetermined	Undetermined	Undetermined	Undetermined	Undetermined	Undetermined	Undetermined	Undetermined
mmu-miR-106a-4395589	26.968	27.107	29.503	24.907	23.442	24.303	26.63	25.288
mmu-miR-106b-4373155	30.252	30.253	Undetermined	31.349	27.823	30.565	31.979	32.943
mmu-miR-107-4373154	Undetermined	33.546	Undetermined	34.386	35.912	Undetermined	Undetermined	Undetermined
mmu-miR-10a-4373153	38.305	Undetermined	Undetermined	Undetermined	Undetermined	Undetermined	Undetermined	Undetermined
mmu-miR-10b-4395329	Undetermined	Undetermined	Undetermined	Undetermined	Undetermined	Undetermined	Undetermined	Undetermined
mmu-miR-122-4395356	Undetermined	Undetermined	Undetermined	Undetermined	Undetermined	Undetermined	Undetermined	36.141
mmu-miR-124-4373295	Undetermined	39.856	Undetermined	Undetermined	35.797	Undetermined	Undetermined	Undetermined
mmu-miR-125a-3p-4395310	Undetermined	34.336	Undetermined	Undetermined	33.431	Undetermined	Undetermined	39.273
mmu-miR-125a-5p-4395309	24.407	26.484	27.701	25.684	27.507	26.819	29.493	28.976
mmu-miR-125b-3p-4395489	Undetermined	36.166	Undetermined	34.237	37.543	33.634	Undetermined	Undetermined
mmu-miR-125b-5p-4373148	25.671	22.78	28.049	26.348	23.45	26.873	29.909	30.036
mmu-miR-126-3p-4395339	29.166	24.453	27.267	29.055	30.063	29.467	33.573	26.114
mmu-miR-126-5p-4373269	Undetermined	27.249	32.037	Undetermined	33.617	Undetermined	Undetermined	29.843
mmu-miR-127-4373147	28.632	27.51	33.039	32.095	30.34	Undetermined	32.301	33.788
mmu-miR-128a-4395327	32.703	32.998	Undetermined	Undetermined	33.838	Undetermined	Undetermined	Undetermined
mmu-miR-129-3p-4373297	30.123	29.235	33.183	35.188	31.234	33.395	Undetermined	Undetermined
mmu-miR-129-5p-4373171	Undetermined	Undetermined	Undetermined	Undetermined	Undetermined	Undetermined	Undetermined	Undetermined
mmu-miR-130a-4373145	33.796	29.889	Undetermined	35.015	27.931	Undetermined	36.326	35.655
mmu-miR-130b-4373144	Undetermined	35.39	Undetermined	33.347	34.602	Undetermined	35.093	Undetermined
mmu-miR-132-4373143	Undetermined	38.781	Undetermined	Undetermined	Undetermined	Undetermined	Undetermined	Undetermined
mmu-miR-133a-4395357	22.881	Undetermined	26.363	21.506	Undetermined	24.876	23.69	Undetermined
mmu-miR-133b-4395358	Undetermined	Undetermined	Undetermined	Undetermined	Undetermined	Undetermined	Undetermined	Undetermined
mmu-miR-134-4373299	31.743	34.441	36.189	Undetermined	Undetermined	36.754	Undetermined	36.133
mmu-miR-135a-4373140	30.998	27.48	30.546	33.257	27.94	30.225	31.761	35.42
mmu-miR-135b-4395372	33.11	31.18	33.64	34.443	31.61	36.141	35.001	Undetermined
mmu-miR-136-4395641	32.506	32.309	Undetermined	Undetermined	Undetermined	Undetermined	Undetermined	36.55
mmu-miR-137-4373301	Undetermined	Undetermined	Undetermined	Undetermined	Undetermined	Undetermined	Undetermined	Undetermined
mmu-miR-138-4395395	28.707	29.729	30.902	30.712	Undetermined	Undetermined	Undetermined	Undetermined
mmu-miR-139-3p-4395676	Undetermined	32.076	Undetermined	Undetermined	Undetermined	Undetermined	Undetermined	39.769
mmu-miR-139-5p-4395400	31.397	27.636	30.494	33.699	30.106	32.01	35.195	30.214
mmu-miR-140-4373374	27.093	27.875	29.298	29.385	28.908	29.43	31.187	29.776
mmu-miR-141-4373137	Undetermined	Undetermined	Undetermined	Undetermined	Undetermined	Undetermined	Undetermined	Undetermined
mmu-miR-142-3p-4373136	Undetermined	34.763	Undetermined	Undetermined	Undetermined	Undetermined	Undetermined	Undetermined
mmu-miR-142-5p-4395359	Undetermined	Undetermined	Undetermined	Undetermined	Undetermined	Undetermined	Undetermined	Undetermined
mmu-miR-143-4395360	Undetermined	31.827	Undetermined	Undetermined	Undetermined	Undetermined	Undetermined	Undetermined
mmu-miR-1-4395333	Undetermined	Undetermined	Undetermined	Undetermined	Undetermined	Undetermined	Undetermined	Undetermined
mmu-miR-145-4395389	29.85	27.025	30.69	33.192	31.021	34.786	Undetermined	31.964
mmu-miR-146a-4373132	32.011	29.622	32.852	32.246	35.594	33.352	30.858	27.882
mmu-miR-146b-4373178	Undetermined	29.015	29.92	Undetermined	31.332	28.787	Undetermined	31.078
mmu-miR-147-4395373	Undetermined	Undetermined	Undetermined	Undetermined	Undetermined	Undetermined	Undetermined	Undetermined
mmu-miR-148a-4373130	Undetermined	Undetermined	Undetermined	Undetermined	32.964	Undetermined	Undetermined	Undetermined
mmu-miR-148b-4373129	35.865	Undetermined	Undetermined	Undetermined	Undetermined	Undetermined	34.557	Undetermined
mmu-miR-150-4373127	27.658	23.841	25.976	26.784	30.612	29.193	Undetermined	24.86
mmu-miR-151-3p-4373304	33.977	33.977	Undetermined	39.828	38.425	Undetermined	Undetermined	39.726
mmu-miR-152-4395170	31.06	29.064	Undetermined	Undetermined	31.31	Undetermined	Undetermined	Undetermined
mmu-miR-153-4373305	Undetermined	Undetermined	Undetermined	Undetermined	Undetermined	Undetermined	Undetermined	Undetermined
mmu-miR-154-4373270	Undetermined	Undetermined	Undetermined	Undetermined	Undetermined	Undetermined	Undetermined	Undetermined
mmu-miR-155-4395701	31.694	32.422	30.873	29.842	30.132	28.601	32.871	32.682
mmu-miR-15a-4373123	Undetermined	Undetermined	Undetermined	Undetermined	Undetermined	Undetermined	Undetermined	36.527
mmu-miR-15b-4373122	32.965	28.954	Undetermined	32.621	26.738	30.589	35.97	32.806
mmu-miR-16-4373121	25.272	24.607	26.853	25.235	23.898	24.546	27.287	26.072
mmu-miR-17-4395419	26.724	26.815	28.292	25.092	23.405	24.155	26.171	25.471
mmu-miR-181a-4373117	32.554	29.99	36.487	33.877	30.069	33.68	Undetermined	34.628
mmu-miR-181c-4373115	38.772	35.141	Undetermined	Undetermined	36.102	38.006	Undetermined	Undetermined
mmu-miR-182-4395729	Undetermined	Undetermined	Undetermined	Undetermined	Undetermined	Undetermined	Undetermined	Undetermined
mmu-miR-183-4395380	Undetermined	Undetermined	Undetermined	Undetermined	Undetermined	Undetermined	Undetermined	Undetermined
mmu-miR-184-4373113	Undetermined	Undetermined	Undetermined	Undetermined	Undetermined	Undetermined	Undetermined	Undetermined
mmu-miR-185-4395382	Undetermined	37.592	Undetermined	Undetermined	Undetermined	Undetermined	Undetermined	Undetermined
mmu-miR-186-4395396	28.488	29.946	30.05	29.049	29.404	30.649	31.454	32.148
mmu-miR-187-4373307	39.194	Undetermined	Undetermined	Undetermined	Undetermined	Undetermined	Undetermined	Undetermined
mmu-miR-188-3p-4395217	Undetermined	Undetermined	Undetermined	Undetermined	Undetermined	Undetermined	Undetermined	Undetermined
mmu-miR-188-5p-4395431	34.803	29.365	28.344	32.168	28.75	29.856	31.647	29.354
mmu-miR-18a-4395533	31.849	Undetermined	Undetermined	33.052	32.106	32.832	Undetermined	34.705
mmu-miR-18b-4395596	Undetermined	Undetermined	Undetermined	Undetermined	Undetermined	Undetermined	Undetermined	Undetermined
mmu-miR-190-4373110	Undetermined	34.355	Undetermined	Undetermined	34.754	35.987	Undetermined	Undetermined
mmu-miR-191-4395410	22.834	24.283	24.832	23.71	25.18	24.003	27.282	25.474
mmu-miR-192-4373108	35.192	30.933	Undetermined	Undetermined	30.928	31.192	Undetermined	38.291
mmu-miR-193-4395361	Undetermined	Undetermined	Undetermined	Undetermined	Undetermined	Undetermined	Undetermined	Undetermined
mmu-miR-193b-4395597	27.556	27.517	29.61	31.151	30.571	30.207	31.78	Undetermined
mmu-miR-194-4373106	33.064	29.809	Undetermined	Undetermined	32.32	33.29	Undetermined	Undetermined
mmu-miR-195-4373105	29.43	28.178	32.325	29.92	27.048	30.155	34.556	30.657
mmu-miR-196b-4395326	Undetermined	Undetermined	Undetermined	Undetermined	Undetermined	Undetermined	Undetermined	Undetermined
mmu-miR-197-4373102	Undetermined	Undetermined	Undetermined	Undetermined	Undetermined	Undetermined	Undetermined	Undetermined
mmu-miR-199a-3p-4395415	Undetermined	Undetermined	Undetermined	Undetermined	Undetermined	Undetermined	Undetermined	Undetermined
mmu-miR-199a-5p-4373272	Undetermined	Undetermined	Undetermined	Undetermined	Undetermined	Undetermined	Undetermined	Undetermined
mmu-miR-19a-4373099	28.184	30.418	30.043	26.472	28.137	27.111	28.371	31.4
mmu-miR-19b-4373098	26.441	25.744	28.715	25.075	23.426	25.09	26.598	26.666
mmu-miR-200a-4378069	Undetermined	Undetermined	Undetermined	Undetermined	Undetermined	Undetermined	Undetermined	Undetermined
mmu-miR-200b-4395362	Undetermined	Undetermined	Undetermined	Undetermined	Undetermined	Undetermined	Undetermined	Undetermined
mmu-miR-200c-4395411	Undetermined	Undetermined	Undetermined	Undetermined	Undetermined	Undetermined	Undetermined	Undetermined
mmu-miR-201-4395708	Undetermined	Undetermined	Undetermined	Undetermined	Undetermined	Undetermined	Undetermined	Undetermined
mmu-miR-202-3p-4373311	Undetermined	Undetermined	Undetermined	30.723	33.752	32.657	Undetermined	Undetermined
mmu-miR-202-5p-4395709	Undetermined	Undetermined	Undetermined	Undetermined	Undetermined	Undetermined	Undetermined	Undetermined
mmu-miR-203-4373095	39.353	32.468	37.351	36.311	31.933	Undetermined	Undetermined	32.115
mmu-miR-204-4373094	23.471	22.501	25.076	25.519	24.031	25.038	30.609	26.88
mmu-miR-205-4373093	Undetermined	Undetermined	Undetermined	Undetermined	Undetermined	Undetermined	Undetermined	Undetermined
mmu-miR-207-4373314	Undetermined	Undetermined	Undetermined	Undetermined	Undetermined	Undetermined	Undetermined	Undetermined
mmu-miR-208-4373091	Undetermined	Undetermined	Undetermined	Undetermined	Undetermined	Undetermined	Undetermined	Undetermined
mmu-miR-208b-4395401	Undetermined	Undetermined	Undetermined	Undetermined	Undetermined	Undetermined	Undetermined	Undetermined
mmu-miR-20a-4373286	29.038	26.485	29.344	27.372	23.467	25.385	28.178	27.157
mmu-miR-20b-4373263	30.609	30.219	33.435	28.415	26.973	28.306	30.066	29.844
mmu-miR-210-4373089	33.153	Undetermined	Undetermined	38.001	Undetermined	Undetermined	Undetermined	Undetermined
mmu-miR-211-4373315	Undetermined	Undetermined	31.159	Undetermined	Undetermined	33.14	Undetermined	Undetermined
mmu-miR-21-4373090	Undetermined	36.931	Undetermined	Undetermined	Undetermined	Undetermined	Undetermined	Undetermined
mmu-miR-214-4395417	Undetermined	Undetermined	Undetermined	Undetermined	Undetermined	Undetermined	Undetermined	Undetermined
mmu-miR-215-4373316	Undetermined	39.688	Undetermined	Undetermined	Undetermined	Undetermined	Undetermined	Undetermined
mmu-miR-216a-4395331	Undetermined	Undetermined	Undetermined	Undetermined	Undetermined	Undetermined	Undetermined	Undetermined
mmu-miR-216b-4395437	Undetermined	Undetermined	Undetermined	Undetermined	Undetermined	Undetermined	Undetermined	Undetermined
mmu-miR-217-4395686	Undetermined	Undetermined	Undetermined	Undetermined	Undetermined	Undetermined	Undetermined	Undetermined
mmu-miR-218-4373081	27.547	28.578	28.199	27.358	27.364	28.649	30.584	32.54
mmu-miR-219-4373080	Undetermined	Undetermined	Undetermined	Undetermined	Undetermined	Undetermined	Undetermined	Undetermined
mmu-miR-220-4395598	Undetermined	Undetermined	Undetermined	Undetermined	Undetermined	Undetermined	Undetermined	Undetermined
mmu-miR-221-4373077	Undetermined	33.789	Undetermined	Undetermined	Undetermined	Undetermined	Undetermined	Undetermined
mmu-miR-222-4395387	24.382	25.511	24.628	25.873	27.305	25.117	28.616	28.186
mmu-miR-223-4395406	Undetermined	17.511	32.198	Undetermined	16.369	Undetermined	Undetermined	34.511
mmu-miR-224-4395683	Undetermined	Undetermined	Undetermined	33.647	Undetermined	Undetermined	Undetermined	Undetermined
mmu-miR-23a-4373074	Undetermined	Undetermined	Undetermined	Undetermined	Undetermined	Undetermined	Undetermined	Undetermined
mmu-miR-23b-4373073	Undetermined	35.603	Undetermined	Undetermined	Undetermined	Undetermined	Undetermined	Undetermined
mmu-miR-24-4373072	24.717	24.423	26.456	26.65	26.961	27.563	30.564	28.69
mmu-miR-25-4373071	32.21	30.192	Undetermined	31.311	27.618	29.64	33.279	30.55
mmu-miR-26a-4395166	26.229	24.55	27.978	28.284	25.523	27.675	29.823	29.511
mmu-miR-26b-4395167	34.855	27.116	36.91	Undetermined	27.741	32.873	38.506	36.443
mmu-miR-27a-4373287	Undetermined	30.921	Undetermined	Undetermined	31.769	Undetermined	Undetermined	Undetermined
mmu-miR-27b-4373068	31.371	Undetermined	Undetermined	Undetermined	31.593	Undetermined	Undetermined	Undetermined
mmu-miR-28-4373067	30.144	29.303	Undetermined	Undetermined	30.91	32.12	Undetermined	Undetermined
mmu-miR-290-3p-4395721	Undetermined	Undetermined	Undetermined	Undetermined	Undetermined	Undetermined	Undetermined	Undetermined
mmu-miR-291a-3p-4395722	Undetermined	Undetermined	Undetermined	Undetermined	Undetermined	Undetermined	Undetermined	Undetermined
mmu-miR-291b-5p-4395667	Undetermined	Undetermined	Undetermined	Undetermined	Undetermined	Undetermined	Undetermined	Undetermined
mmu-miR-292-3p-4395723	Undetermined	32.271	Undetermined	Undetermined	Undetermined	Undetermined	Undetermined	Undetermined
mmu-miR-293-4386754	Undetermined	Undetermined	Undetermined	Undetermined	Undetermined	Undetermined	Undetermined	Undetermined
mmu-miR-294-4373326	Undetermined	Undetermined	Undetermined	Undetermined	Undetermined	Undetermined	Undetermined	Undetermined
mmu-miR-295-4373327	Undetermined	Undetermined	Undetermined	Undetermined	Undetermined	Undetermined	Undetermined	Undetermined
mmu-miR-296-3p-4395212	Undetermined	Undetermined	Undetermined	Undetermined	Undetermined	Undetermined	Undetermined	34.134
mmu-miR-296-5p-4373066	33.813	32.794	Undetermined	34.555	31.407	33.304	35.238	35.983
mmu-miR-297b-5p-4381049	Undetermined	Undetermined	Undetermined	Undetermined	Undetermined	Undetermined	Undetermined	Undetermined
mmu-miR-297c-4395610	Undetermined	Undetermined	Undetermined	Undetermined	Undetermined	Undetermined	Undetermined	Undetermined
mmu-miR-298-4395728	Undetermined	Undetermined	Undetermined	34.469	Undetermined	Undetermined	Undetermined	Undetermined
mmu-miR-29a-4395223	23.6	25.782	26.964	23.944	26.357	27.463	26.345	30.222
mmu-miR-29b-4373288	Undetermined	30.975	Undetermined	Undetermined	36.264	Undetermined	Undetermined	Undetermined
mmu-miR-29c-4395171	30.206	30.191	29.841	31.016	31.406	31.767	36.144	36.736
mmu-miR-301a-4373064	32.689	29.423	32.541	33.845	28.237	31.999	33.564	33.249
mmu-miR-301b-4395730	35.267	29.452	34.384	30.675	28.487	33.047	Undetermined	32.146
mmu-miR-302a-4378070	Undetermined	Undetermined	Undetermined	Undetermined	Undetermined	Undetermined	Undetermined	33.549
mmu-miR-302b-4378071	Undetermined	Undetermined	Undetermined	Undetermined	Undetermined	Undetermined	Undetermined	Undetermined
mmu-miR-302c-4395688	Undetermined	Undetermined	Undetermined	Undetermined	Undetermined	Undetermined	Undetermined	Undetermined
mmu-miR-302d-4373063	Undetermined	Undetermined	Undetermined	Undetermined	Undetermined	Undetermined	Undetermined	Undetermined
mmu-miR-30a-4373061	28.419	25.895	29.248	29.283	27.011	30.182	32.409	Undetermined
mmu-miR-30b-4373290	24.247	22.91	25.915	25.783	23.956	25.948	28.459	27.444
mmu-miR-30c-4373060	23.984	22.824	25.646	25.729	24.176	26.075	29.113	27.058
mmu-miR-30d-4373059	31.254	29.242	34.195	31.964	29.779	34.979	Undetermined	Undetermined
mmu-miR-30e-4395334	28.993	27.119	31.319	30.458	28.387	30.479	31.639	31.396
mmu-miR-31-4373331	21.814	32.365	21.414	21.476	32.839	22.027	22.21	35.119
mmu-miR-320-4395388	25.858	25.422	27.458	27.14	26.189	27.281	31.318	28.813
mmu-miR-322-4378107	Undetermined	39.417	Undetermined	Undetermined	Undetermined	Undetermined	Undetermined	Undetermined
mmu-miR-323-3p-4395338	Undetermined	Undetermined	Undetermined	Undetermined	Undetermined	Undetermined	Undetermined	Undetermined
mmu-miR-32-4395220	Undetermined	Undetermined	Undetermined	Undetermined	Undetermined	Undetermined	Undetermined	Undetermined
mmu-miR-324-3p-4395639	Undetermined	Undetermined	Undetermined	Undetermined	Undetermined	Undetermined	Undetermined	Undetermined
mmu-miR-324-5p-4373052	Undetermined	32.157	Undetermined	Undetermined	31.327	Undetermined	Undetermined	Undetermined
mmu-miR-325-4395640	Undetermined	Undetermined	Undetermined	Undetermined	Undetermined	Undetermined	Undetermined	Undetermined
mmu-miR-328-4373049	30.095	25.393	37.073	35.629	26.327	32.544	Undetermined	33.147
mmu-miR-329-4373336	Undetermined	Undetermined	Undetermined	Undetermined	Undetermined	Undetermined	Undetermined	Undetermined
mmu-miR-330-4395341	Undetermined	Undetermined	Undetermined	Undetermined	Undetermined	Undetermined	Undetermined	Undetermined
mmu-miR-331-3p-4373046	27.946	28.382	30.98	28.995	29.19	30.64	31.545	32.454
mmu-miR-331-5p-4395344	Undetermined	38.775	Undetermined	Undetermined	36.196	Undetermined	Undetermined	Undetermined
mmu-miR-335-3p-4395296	Undetermined	34.237	Undetermined	Undetermined	31.335	Undetermined	33.977	Undetermined
mmu-miR-335-5p-4373045	32.389	31.054	Undetermined	Undetermined	31.012	Undetermined	Undetermined	Undetermined
mmu-miR-337-3p-4395662	Undetermined	Undetermined	Undetermined	Undetermined	Undetermined	Undetermined	Undetermined	Undetermined
mmu-miR-337-5p-4395645	32.429	34.245	Undetermined	Undetermined	35.11	Undetermined	Undetermined	Undetermined
mmu-miR-338-3p-4395363	Undetermined	35.973	Undetermined	Undetermined	Undetermined	Undetermined	Undetermined	Undetermined
mmu-miR-339-3p-4395663	31.761	35.58	33.559	32.3	Undetermined	34.003	Undetermined	Undetermined
mmu-miR-339-5p-4395368	Undetermined	Undetermined	Undetermined	Undetermined	Undetermined	Undetermined	Undetermined	Undetermined
mmu-miR-340-3p-4395370	31.317	32.974	Undetermined	32.129	34.053	Undetermined	Undetermined	33.549
mmu-miR-340-5p-4395369	32.564	32.965	Undetermined	32.947	32.667	35.602	Undetermined	Undetermined
mmu-miR-342-3p-4395371	25.646	27.957	28.072	26.02	27.701	26.331	30.575	26.613
mmu-miR-342-5p-4395657	Undetermined	Undetermined	Undetermined	Undetermined	Undetermined	38.078	Undetermined	Undetermined
mmu-miR-344-4373340	36.805	Undetermined	Undetermined	37.543	Undetermined	Undetermined	Undetermined	Undetermined
mmu-miR-345-3p-4395659	Undetermined	Undetermined	Undetermined	Undetermined	Undetermined	Undetermined	Undetermined	Undetermined
mmu-miR-345-5p-4395658	Undetermined	Undetermined	Undetermined	Undetermined	Undetermined	Undetermined	Undetermined	Undetermined
mmu-miR-346-4373342	Undetermined	Undetermined	Undetermined	Undetermined	Undetermined	Undetermined	Undetermined	Undetermined
mmu-miR-34a-4395168	33.892	Undetermined	36.6	30.027	Undetermined	35.61	Undetermined	Undetermined
mmu-miR-34b-3p-4395748	29.777	29.512	31.839	30.466	29.624	31.507	33.964	31.348
mmu-miR-34c-4373036	Undetermined	38.508	Undetermined	Undetermined	Undetermined	Undetermined	Undetermined	Undetermined
mmu-miR-350-4395660	Undetermined	Undetermined	Undetermined	Undetermined	Undetermined	Undetermined	Undetermined	Undetermined
mmu-miR-351-4373345	Undetermined	Undetermined	Undetermined	Undetermined	Undetermined	Undetermined	Undetermined	Undetermined
mmu-miR-361-4373035	Undetermined	31.648	34.653	Undetermined	35.929	Undetermined	Undetermined	Undetermined
mmu-miR-362-3p-4395746	Undetermined	31.562	Undetermined	Undetermined	Undetermined	Undetermined	Undetermined	Undetermined
mmu-miR-363-4378090	29.301	Undetermined	24.146	30.978	39.991	25.525	29.809	Undetermined
mmu-miR-365-4373194	37.845	28.71	39.03	Undetermined	32.509	Undetermined	Undetermined	Undetermined
mmu-miR-367-4373034	34.169	Undetermined	38.139	33.229	Undetermined	Undetermined	34.605	Undetermined
mmu-miR-369-3p-4373032	Undetermined	Undetermined	Undetermined	Undetermined	Undetermined	Undetermined	Undetermined	Undetermined
mmu-miR-369-5p-4373195	Undetermined	Undetermined	Undetermined	Undetermined	Undetermined	Undetermined	Undetermined	Undetermined
mmu-miR-370-4395386	Undetermined	Undetermined	Undetermined	Undetermined	Undetermined	Undetermined	Undetermined	Undetermined
mmu-miR-375-4373027	30.987	30.209	31.058	33.905	Undetermined	Undetermined	Undetermined	39.073
mmu-miR-376a-4373347	35.449	Undetermined	Undetermined	Undetermined	Undetermined	Undetermined	Undetermined	Undetermined
mmu-miR-376b-4395582	Undetermined	Undetermined	Undetermined	Undetermined	Undetermined	34.648	Undetermined	Undetermined
mmu-miR-376c-4395580	33.907	36.262	Undetermined	Undetermined	34.504	Undetermined	Undetermined	Undetermined
mmu-miR-377-4373025	Undetermined	Undetermined	Undetermined	Undetermined	Undetermined	Undetermined	Undetermined	Undetermined
mmu-miR-379-4373349	33.774	35.104	Undetermined	Undetermined	Undetermined	Undetermined	Undetermined	Undetermined
mmu-miR-380-3p-4373350	Undetermined	Undetermined	Undetermined	Undetermined	Undetermined	Undetermined	Undetermined	Undetermined
mmu-miR-380-5p-4395731	Undetermined	Undetermined	Undetermined	Undetermined	Undetermined	Undetermined	Undetermined	Undetermined
mmu-miR-381-4373020	Undetermined	Undetermined	Undetermined	Undetermined	Undetermined	Undetermined	Undetermined	Undetermined
mmu-miR-382-4373019	Undetermined	Undetermined	Undetermined	Undetermined	Undetermined	Undetermined	Undetermined	Undetermined
mmu-miR-383-4381093	31.796	32.594	31.041	32.841	35.779	Undetermined	Undetermined	Undetermined
mmu-miR-384-3p-4395733	Undetermined	Undetermined	Undetermined	Undetermined	33.867	Undetermined	Undetermined	Undetermined
mmu-miR-384-5p-4395732	27.148	28.198	29.692	28.693	28.934	28.376	32.118	29.301
mmu-miR-409-3p-4395443	30.329	37.251	29.648	Undetermined	Undetermined	29.673	Undetermined	Undetermined
mmu-miR-409-5p-4395442	Undetermined	Undetermined	Undetermined	Undetermined	Undetermined	Undetermined	Undetermined	Undetermined
mmu-miR-410-4378093	Undetermined	34.623	36.829	Undetermined	38.501	Undetermined	Undetermined	Undetermined
mmu-miR-411-4381013	30.619	30.185	32.151	33.269	Undetermined	Undetermined	Undetermined	32.645
mmu-miR-423-5p-4395451	Undetermined	34.691	34.524	Undetermined	33.611	Undetermined	Undetermined	33.491
mmu-miR-425-4380926	33.531	Undetermined	Undetermined	36.447	Undetermined	Undetermined	Undetermined	Undetermined
mmu-miR-429-4373355	Undetermined	Undetermined	Undetermined	Undetermined	Undetermined	39.902	Undetermined	Undetermined
mmu-miR-431-4395173	Undetermined	Undetermined	Undetermined	Undetermined	Undetermined	Undetermined	Undetermined	Undetermined
mmu-miR-433-4373205	Undetermined	39.361	36.412	Undetermined	Undetermined	Undetermined	Undetermined	Undetermined
mmu-miR-434-3p-4395734	28.129	30.669	30.247	31.499	34.611	33.685	Undetermined	Undetermined
mmu-miR-434-5p-4395711	37.123	Undetermined	34.166	Undetermined	Undetermined	Undetermined	Undetermined	Undetermined
mmu-miR-448-4373206	Undetermined	Undetermined	Undetermined	Undetermined	38.947	Undetermined	Undetermined	Undetermined
mmu-miR-449a-4373207	Undetermined	Undetermined	32.479	Undetermined	32.88	30.696	Undetermined	Undetermined
mmu-miR-449b-4395669	Undetermined	Undetermined	Undetermined	Undetermined	Undetermined	Undetermined	Undetermined	Undetermined
mmu-miR-450a-5p-4395414	Undetermined	Undetermined	Undetermined	Undetermined	Undetermined	Undetermined	Undetermined	Undetermined
mmu-miR-450b-5p-4386779	Undetermined	Undetermined	Undetermined	Undetermined	Undetermined	Undetermined	Undetermined	Undetermined
mmu-miR-451-4373360	Undetermined	Undetermined	Undetermined	Undetermined	Undetermined	Undetermined	Undetermined	Undetermined
mmu-miR-452-4373281	Undetermined	Undetermined	Undetermined	Undetermined	Undetermined	Undetermined	Undetermined	Undetermined
mmu-miR-453-4395614	Undetermined	Undetermined	Undetermined	Undetermined	Undetermined	Undetermined	Undetermined	Undetermined
mmu-miR-455-4395585	Undetermined	Undetermined	Undetermined	Undetermined	Undetermined	Undetermined	Undetermined	Undetermined
mmu-miR-464-4373362	Undetermined	Undetermined	Undetermined	Undetermined	Undetermined	Undetermined	Undetermined	Undetermined
mmu-miR-465a-3p-4395574	Undetermined	Undetermined	Undetermined	Undetermined	Undetermined	Undetermined	Undetermined	Undetermined
mmu-miR-465a-5p-4373363	Undetermined	Undetermined	Undetermined	Undetermined	Undetermined	Undetermined	Undetermined	Undetermined
mmu-miR-465b-5p-4395615	Undetermined	Undetermined	Undetermined	Undetermined	Undetermined	Undetermined	Undetermined	Undetermined
mmu-miR-466h-4395646	Undetermined	Undetermined	Undetermined	Undetermined	Undetermined	Undetermined	Undetermined	Undetermined
mmu-miR-467a-4395717	Undetermined	Undetermined	Undetermined	Undetermined	37.343	Undetermined	Undetermined	Undetermined
mmu-miR-467b-4381084	Undetermined	36.607	Undetermined	Undetermined	Undetermined	Undetermined	Undetermined	Undetermined
mmu-miR-467c-4395647	34.478	Undetermined	Undetermined	Undetermined	Undetermined	Undetermined	Undetermined	Undetermined
mmu-miR-467d-4395648	Undetermined	Undetermined	Undetermined	Undetermined	Undetermined	Undetermined	Undetermined	Undetermined
mmu-miR-467e-4395698	34.415	Undetermined	Undetermined	Undetermined	Undetermined	Undetermined	Undetermined	Undetermined
mmu-miR-468-4373366	Undetermined	Undetermined	Undetermined	Undetermined	Undetermined	Undetermined	Undetermined	Undetermined
mmu-miR-469-4373367	Undetermined	Undetermined	Undetermined	Undetermined	Undetermined	Undetermined	Undetermined	Undetermined
mmu-miR-470-4395718	Undetermined	Undetermined	Undetermined	Undetermined	Undetermined	Undetermined	Undetermined	Undetermined
mmu-miR-484-4381032	24.6	27.034	25.867	26.039	27.69	25.502	27.408	26.471
mmu-miR-486-4378096	Undetermined	Undetermined	Undetermined	Undetermined	Undetermined	Undetermined	Undetermined	Undetermined
mmu-miR-487b-4378102	Undetermined	Undetermined	Undetermined	32.41	Undetermined	Undetermined	Undetermined	Undetermined
mmu-miR-488-4381074	Undetermined	Undetermined	Undetermined	Undetermined	Undetermined	Undetermined	Undetermined	Undetermined
mmu-miR-489-4378114	Undetermined	Undetermined	Undetermined	Undetermined	Undetermined	Undetermined	Undetermined	Undetermined
mmu-miR-490-4373215	Undetermined	Undetermined	Undetermined	Undetermined	Undetermined	Undetermined	Undetermined	Undetermined
mmu-miR-491-4381053	Undetermined	32.956	Undetermined	Undetermined	Undetermined	36.206	Undetermined	Undetermined
mmu-miR-493-4395649	Undetermined	Undetermined	Undetermined	Undetermined	Undetermined	Undetermined	Undetermined	Undetermined
mmu-miR-494-4395476	Undetermined	Undetermined	Undetermined	Undetermined	Undetermined	Undetermined	Undetermined	Undetermined
mmu-miR-495-4381078	31.561	32.663	Undetermined	Undetermined	Undetermined	Undetermined	Undetermined	36.204
mmu-miR-496-4386771	Undetermined	Undetermined	Undetermined	Undetermined	Undetermined	Undetermined	Undetermined	Undetermined
mmu-miR-497-4381046	Undetermined	32.372	Undetermined	33.042	32.086	33.401	Undetermined	Undetermined
mmu-miR-499-4381047	Undetermined	Undetermined	Undetermined	Undetermined	Undetermined	Undetermined	Undetermined	Undetermined
mmu-miR-500-4395736	Undetermined	Undetermined	Undetermined	Undetermined	Undetermined	Undetermined	Undetermined	Undetermined
mmu-miR-501-3p-4381069	Undetermined	Undetermined	Undetermined	Undetermined	Undetermined	Undetermined	Undetermined	Undetermined
mmu-miR-503-4395586	Undetermined	Undetermined	Undetermined	Undetermined	Undetermined	Undetermined	Undetermined	Undetermined
mmu-miR-504-4395195	Undetermined	Undetermined	Undetermined	Undetermined	Undetermined	Undetermined	Undetermined	Undetermined
mmu-miR-505-4381071	Undetermined	Undetermined	Undetermined	Undetermined	Undetermined	Undetermined	Undetermined	Undetermined
mmu-miR-509-3p-4395651	Undetermined	Undetermined	Undetermined	Undetermined	Undetermined	Undetermined	Undetermined	Undetermined
mmu-miR-509-5p-4395650	Undetermined	Undetermined	Undetermined	Undetermined	Undetermined	Undetermined	Undetermined	Undetermined
mmu-miR-511-4395679	Undetermined	Undetermined	Undetermined	Undetermined	Undetermined	Undetermined	Undetermined	Undetermined
mmu-miR-532-3p-4395466	31.494	29.537	31.572	33.297	29.7	31.969	Undetermined	30.928
mmu-miR-532-5p-4380928	35.412	34.301	Undetermined	39.745	39.756	Undetermined	Undetermined	Undetermined
mmu-miR-539-4378103	30.178	Undetermined	Undetermined	Undetermined	Undetermined	Undetermined	Undetermined	Undetermined
mmu-miR-540-3p-4378119	Undetermined	Undetermined	Undetermined	Undetermined	Undetermined	Undetermined	Undetermined	Undetermined
mmu-miR-540-5p-4395691	Undetermined	Undetermined	Undetermined	Undetermined	Undetermined	Undetermined	Undetermined	Undetermined
mmu-miR-542-3p-4378101	Undetermined	Undetermined	Undetermined	Undetermined	Undetermined	Undetermined	Undetermined	Undetermined
mmu-miR-542-5p-4395693	Undetermined	Undetermined	Undetermined	Undetermined	Undetermined	Undetermined	Undetermined	Undetermined
mmu-miR-543-4395487	Undetermined	36.68	34.06	Undetermined	Undetermined	Undetermined	Undetermined	Undetermined
mmu-miR-544-4395680	Undetermined	Undetermined	Undetermined	Undetermined	Undetermined	Undetermined	Undetermined	Undetermined
mmu-miR-546-4381044	Undetermined	Undetermined	Undetermined	Undetermined	Undetermined	Undetermined	Undetermined	Undetermined
mmu-miR-547-4395694	39.002	36.411	Undetermined	32.302	Undetermined	Undetermined	Undetermined	Undetermined
mmu-miR-551b-4380945	Undetermined	Undetermined	Undetermined	Undetermined	Undetermined	Undetermined	Undetermined	Undetermined
mmu-miR-574-3p-4395460	26.522	29.203	29.25	29.838	32.43	31.518	Undetermined	32.124
mmu-miR-582-3p-4395697	Undetermined	Undetermined	Undetermined	Undetermined	Undetermined	Undetermined	Undetermined	Undetermined
mmu-miR-582-5p-4395696	Undetermined	Undetermined	Undetermined	Undetermined	Undetermined	Undetermined	Undetermined	Undetermined
mmu-miR-590-5p-4395176	Undetermined	Undetermined	Undetermined	Undetermined	Undetermined	Undetermined	Undetermined	Undetermined
mmu-miR-598-4395606	Undetermined	Undetermined	Undetermined	Undetermined	Undetermined	Undetermined	Undetermined	Undetermined
mmu-miR-615-3p-4386777	Undetermined	Undetermined	Undetermined	Undetermined	Undetermined	Undetermined	Undetermined	Undetermined
mmu-miR-615-5p-4395464	Undetermined	Undetermined	Undetermined	Undetermined	Undetermined	Undetermined	Undetermined	Undetermined
mmu-miR-652-4395463	36.927	33.871	37.894	Undetermined	37.141	Undetermined	Undetermined	Undetermined
mmu-miR-654-3p-4395350	Undetermined	Undetermined	Undetermined	Undetermined	Undetermined	Undetermined	Undetermined	Undetermined
mmu-miR-654-5p-4395652	Undetermined	Undetermined	Undetermined	Undetermined	Undetermined	Undetermined	Undetermined	Undetermined
mmu-miR-665-4395737	Undetermined	Undetermined	Undetermined	Undetermined	Undetermined	Undetermined	Undetermined	Undetermined
mmu-miR-666-5p-4386770	Undetermined	Undetermined	Undetermined	Undetermined	Undetermined	Undetermined	Undetermined	Undetermined
mmu-miR-667-4386769	30.377	32.189	36.075	33.669	33.674	Undetermined	Undetermined	35.802
mmu-miR-668-4386767	Undetermined	Undetermined	Undetermined	Undetermined	Undetermined	Undetermined	Undetermined	Undetermined
mmu-miR-669a-4381091	Undetermined	38.949	Undetermined	Undetermined	Undetermined	Undetermined	Undetermined	Undetermined
mmu-miR-670-4395561	Undetermined	Undetermined	Undetermined	Undetermined	Undetermined	Undetermined	Undetermined	Undetermined
mmu-miR-671-3p-4395433	Undetermined	30.123	Undetermined	Undetermined	31.977	Undetermined	Undetermined	Undetermined
mmu-miR-672-4395438	31.495	36.499	Undetermined	29.971	38.842	29.336	33.03	29.185
mmu-miR-674-4395193	Undetermined	34.589	Undetermined	Undetermined	36.131	Undetermined	Undetermined	Undetermined
mmu-miR-675-3p-4386762	Undetermined	Undetermined	Undetermined	Undetermined	Undetermined	Undetermined	Undetermined	Undetermined
mmu-miR-675-5p-4386761	Undetermined	Undetermined	Undetermined	Undetermined	Undetermined	Undetermined	Undetermined	Undetermined
mmu-miR-676-4386776	27.334	27.955	30.128	28.54	29.439	28.419	35.465	36.117
mmu-miR-677-4381075	Undetermined	Undetermined	Undetermined	Undetermined	Undetermined	Undetermined	Undetermined	Undetermined
mmu-miR-679-4381077	Undetermined	Undetermined	Undetermined	Undetermined	Undetermined	Undetermined	Undetermined	Undetermined
mmu-miR-680-4381079	33.896	Undetermined	31.241	35.71	Undetermined	29.756	Undetermined	35.978
mmu-miR-682-4381081	Undetermined	Undetermined	Undetermined	Undetermined	Undetermined	Undetermined	Undetermined	Undetermined
mmu-miR-683-4381082	Undetermined	Undetermined	Undetermined	Undetermined	Undetermined	Undetermined	Undetermined	Undetermined
mmu-miR-684-4381083	Undetermined	Undetermined	Undetermined	Undetermined	Undetermined	Undetermined	Undetermined	Undetermined
mmu-miR-685-4386748	Undetermined	Undetermined	Undetermined	Undetermined	37.146	Undetermined	Undetermined	Undetermined
mmu-miR-686-4381085	Undetermined	Undetermined	Undetermined	Undetermined	Undetermined	Undetermined	Undetermined	Undetermined
mmu-miR-687-4386750	Undetermined	Undetermined	Undetermined	Undetermined	Undetermined	Undetermined	Undetermined	Undetermined
mmu-miR-708-4395452	31.978	32.135	Undetermined	35.145	31.899	32.047	39.014	Undetermined
mmu-miR-741-4395587	Undetermined	Undetermined	Undetermined	Undetermined	Undetermined	Undetermined	Undetermined	Undetermined
mmu-miR-742-4395573	Undetermined	Undetermined	Undetermined	Undetermined	Undetermined	Undetermined	Undetermined	Undetermined
mmu-miR-743a-4395599	Undetermined	Undetermined	Undetermined	Undetermined	Undetermined	Undetermined	Undetermined	Undetermined
mmu-miR-743b-3p-4395601	Undetermined	Undetermined	Undetermined	Undetermined	Undetermined	Undetermined	Undetermined	Undetermined
mmu-miR-743b-5p-4395600	Undetermined	Undetermined	Undetermined	Undetermined	Undetermined	Undetermined	Undetermined	Undetermined
mmu-miR-744-4395435	30.008	29.541	Undetermined	33.251	29.647	30.527	33.973	Undetermined
mmu-miR-770-3p-4395564	Undetermined	Undetermined	Undetermined	Undetermined	Undetermined	Undetermined	Undetermined	Undetermined
mmu-miR-7a-4378130	Undetermined	Undetermined	Undetermined	Undetermined	Undetermined	Undetermined	Undetermined	Undetermined
mmu-miR-7b-4395685	Undetermined	Undetermined	38.435	Undetermined	Undetermined	Undetermined	Undetermined	Undetermined
mmu-miR-802-4395566	Undetermined	33.793	Undetermined	Undetermined	Undetermined	Undetermined	Undetermined	Undetermined
mmu-miR-871-4395465	Undetermined	Undetermined	Undetermined	Undetermined	Undetermined	Undetermined	Undetermined	Undetermined
mmu-miR-872-4395375	30.465	Undetermined	Undetermined	33.96	29.231	34.375	32.882	31.813
mmu-miR-873-4395467	Undetermined	Undetermined	Undetermined	Undetermined	Undetermined	Undetermined	Undetermined	Undetermined
mmu-miR-874-4395379	Undetermined	Undetermined	Undetermined	Undetermined	Undetermined	Undetermined	Undetermined	Undetermined
mmu-miR-875-3p-4395677	Undetermined	Undetermined	Undetermined	Undetermined	Undetermined	Undetermined	Undetermined	Undetermined
mmu-miR-876-3p-4395594	Undetermined	Undetermined	Undetermined	Undetermined	Undetermined	Undetermined	Undetermined	Undetermined
mmu-miR-876-5p-4395593	Undetermined	Undetermined	Undetermined	Undetermined	Undetermined	Undetermined	Undetermined	Undetermined
mmu-miR-878-5p-4395670	Undetermined	Undetermined	Undetermined	Undetermined	Undetermined	Undetermined	Undetermined	Undetermined
mmu-miR-879-4395602	Undetermined	Undetermined	Undetermined	Undetermined	Undetermined	Undetermined	Undetermined	Undetermined
mmu-miR-881-4395739	Undetermined	Undetermined	Undetermined	Undetermined	Undetermined	Undetermined	Undetermined	Undetermined
mmu-miR-883a-3p-4395591	Undetermined	Undetermined	Undetermined	Undetermined	Undetermined	Undetermined	Undetermined	Undetermined
mmu-miR-883a-5p-4395741	Undetermined	Undetermined	Undetermined	Undetermined	Undetermined	Undetermined	Undetermined	Undetermined
mmu-miR-883b-3p-4395695	Undetermined	Undetermined	Undetermined	Undetermined	Undetermined	Undetermined	Undetermined	Undetermined
mmu-miR-92a-4373013	26.272	24.541	28.829	25.222	22.423	24.138	27.048	25.436
mmu-miR-93-4373302	31.27	29.946	33.245	29.887	26.409	27.978	31.928	31.495
mmu-miR-9-4373285	23.556	21.492	25.448	24.522	21.49	24.424	26.943	25.875
mmu-miR-96-4373372	Undetermined	Undetermined	Undetermined	Undetermined	Undetermined	Undetermined	Undetermined	Undetermined
mmu-miR-98-4373009	Undetermined	Undetermined	Undetermined	Undetermined	Undetermined	Undetermined	Undetermined	Undetermined
mmu-miR-99a-4373008	Undetermined	26.401	30.389	Undetermined	26.134	28.269	Undetermined	32.235
mmu-miR-99b-4373007	31.006	28.529	32.567	32.712	30.269	31.46	34.839	36.855
rno-miR-1-4395765	35.032	Undetermined	Undetermined	39.79	Undetermined	Undetermined	Undetermined	Undetermined
rno-miR-17-3p-4395779	Undetermined	Undetermined	Undetermined	Undetermined	Undetermined	Undetermined	Undetermined	Undetermined
rno-miR-190b-4395749	Undetermined	Undetermined	Undetermined	Undetermined	Undetermined	Undetermined	Undetermined	Undetermined
rno-miR-196c-4395750	Undetermined	Undetermined	Undetermined	Undetermined	Undetermined	Undetermined	Undetermined	Undetermined
rno-miR-207-4381096	Undetermined	Undetermined	33.146	Undetermined	Undetermined	Undetermined	Undetermined	Undetermined
rno-miR-20b-3p-4395753	Undetermined	Undetermined	Undetermined	Undetermined	Undetermined	Undetermined	Undetermined	Undetermined
rno-miR-219-1-3p-4395778	Undetermined	Undetermined	Undetermined	Undetermined	Undetermined	Undetermined	Undetermined	Undetermined
rno-miR-219-2-3p-4395501	37.129	34.084	33.336	Undetermined	Undetermined	Undetermined	Undetermined	Undetermined
rno-miR-224-4373187	33.748	Undetermined	Undetermined	Undetermined	Undetermined	Undetermined	Undetermined	Undetermined
rno-miR-327-4381108	Undetermined	Undetermined	Undetermined	Undetermined	Undetermined	Undetermined	Undetermined	Undetermined
rno-miR-333-4381109	Undetermined	Undetermined	Undetermined	Undetermined	Undetermined	Undetermined	Undetermined	Undetermined
rno-miR-336-4381111	Undetermined	Undetermined	Undetermined	Undetermined	Undetermined	Undetermined	Undetermined	Undetermined
rno-miR-339-3p-4395760	34.571	Undetermined	36.439	36.505	Undetermined	Undetermined	Undetermined	Undetermined
rno-miR-343-4381123	Undetermined	Undetermined	Undetermined	Undetermined	Undetermined	Undetermined	Undetermined	Undetermined
rno-miR-344-3p-4381112	Undetermined	Undetermined	Undetermined	Undetermined	Undetermined	Undetermined	Undetermined	Undetermined
rno-miR-344-5p-4395761	Undetermined	Undetermined	Undetermined	Undetermined	Undetermined	Undetermined	Undetermined	Undetermined
rno-miR-345-3p-4395762	Undetermined	35.863	Undetermined	34.623	39.591	Undetermined	Undetermined	36.176
rno-miR-346-4381113	39.886	Undetermined	Undetermined	Undetermined	Undetermined	Undetermined	Undetermined	Undetermined
rno-miR-347-4381114	Undetermined	Undetermined	Undetermined	Undetermined	Undetermined	Undetermined	Undetermined	Undetermined
rno-miR-349-4381115	Undetermined	Undetermined	Undetermined	Undetermined	Undetermined	Undetermined	Undetermined	Undetermined
rno-miR-351-4395764	Undetermined	Undetermined	Undetermined	Undetermined	35.526	Undetermined	Undetermined	Undetermined
rno-miR-377-4381100	Undetermined	Undetermined	Undetermined	Undetermined	Undetermined	Undetermined	Undetermined	Undetermined
rno-miR-381-4381102	Undetermined	39.7	Undetermined	Undetermined	32.42	Undetermined	Undetermined	35.577
rno-miR-409-5p-4381098	Undetermined	Undetermined	Undetermined	Undetermined	Undetermined	Undetermined	Undetermined	Undetermined
rno-miR-421-4381122	Undetermined	Undetermined	Undetermined	Undetermined	Undetermined	Undetermined	Undetermined	Undetermined
rno-miR-450a-4381124	Undetermined	Undetermined	Undetermined	Undetermined	Undetermined	Undetermined	Undetermined	Undetermined
rno-miR-466b-4395767	Undetermined	Undetermined	Undetermined	Undetermined	Undetermined	Undetermined	Undetermined	Undetermined
rno-miR-466c-4395768	Undetermined	Undetermined	Undetermined	Undetermined	Undetermined	Undetermined	Undetermined	Undetermined
rno-miR-505-4381097	Undetermined	Undetermined	Undetermined	Undetermined	Undetermined	Undetermined	Undetermined	Undetermined
rno-miR-532-5p-4395752	Undetermined	Undetermined	Undetermined	Undetermined	Undetermined	Undetermined	Undetermined	Undetermined
rno-miR-543-4395766	Undetermined	Undetermined	Undetermined	Undetermined	Undetermined	Undetermined	Undetermined	Undetermined
rno-miR-598-5p-4395754	Undetermined	Undetermined	Undetermined	Undetermined	Undetermined	Undetermined	Undetermined	Undetermined
rno-miR-673-4395755	Undetermined	Undetermined	Undetermined	Undetermined	Undetermined	Undetermined	Undetermined	Undetermined
rno-miR-742-4395756	Undetermined	Undetermined	Undetermined	Undetermined	Undetermined	Undetermined	Undetermined	Undetermined
rno-miR-743b-4395769	Undetermined	Undetermined	Undetermined	Undetermined	Undetermined	Undetermined	Undetermined	Undetermined
rno-miR-758-4395180	Undetermined	Undetermined	Undetermined	Undetermined	Undetermined	Undetermined	Undetermined	Undetermined
rno-miR-760-5p-4395758	Undetermined	Undetermined	Undetermined	Undetermined	Undetermined	Undetermined	Undetermined	Undetermined
rno-miR-871-4395770	Undetermined	Undetermined	Undetermined	Undetermined	Undetermined	Undetermined	Undetermined	Undetermined
rno-miR-878-4395771	Undetermined	Undetermined	Undetermined	Undetermined	Undetermined	Undetermined	Undetermined	Undetermined
rno-miR-881-4395773	Undetermined	Undetermined	Undetermined	Undetermined	Undetermined	Undetermined	Undetermined	Undetermined
snoRNA135-4380912	32.463	25.863	34.415	32.825	25.443	30.004	35.667	29.86
snoRNA202-4380914	21.618	19.643	23.5	23.194	21.077	23.172	26.566	24.401
U87-4386735	31.321	26.17	36.574	34.405	26.742	34.27	Undetermined	31.961
Y1-4386739	34.088	28.271	Undetermined	Undetermined	28.042	35.805	Undetermined	36.982

### Sheet: sign DE in qNSCs vs aNSCs
significantly differentially expressed miRNAs in qNSCs versus aNSCs	p-value (unpaired t-test)
mmu-miR-92a	0.005
mmu-miR-20b	0.008
mmu-miR-93	0.008
mmu-miR-145	0.009
mmu-miR-30e	0.015
mmu-miR-129-3p	0.016
mmu-miR-26a	0.019
mmu-miR-106a	0.024
mmu-miR-19b	0.025
mmu-miR-99b	0.028
mmu-miR-25	0.031
mmu-miR-20a	0.039
mmu-miR-193b	0.041
mmu-miR-30c	0.044
